# Discovery of multi-state gene cluster switches determining the adaptive mitochondrial and metabolic landscape of breast cancer

**DOI:** 10.1101/2023.02.17.528922

**Authors:** Michela Menegollo, Robert B. Bentham, Tiago Henriques, Seow Qi Ng, Ziyu Ren, Clarinde Esculier, Sia Agarwal, Emily Tong, Clement Lo, Sanjana Ilangovan, Zorka Szabadkai, Matteo Suman, Neill Patani, Avinash Ghanate, Kevin Bryson, Robert C. Stein, Mariia Yuneva, Gyorgy Szabadkai

**Author notes:** **Additional information:**. shared first authorship (Michela Menegollo, Robert B. Bentham). shared senior authorship (Mariia Yuneva, Gyorgy Szabadkai). RB: Cancer Genome Evolution Research Group, Cancer Research UK Lung Cancer Centre of Excellence, University College London Cancer Institute, London, WC1E 6BT, UK; KB: University of Glasgow, School of Computing Science, Glasgow G12 8RZ, UK. correspondence to: Gyorgy Szabadkai, Michela Menegollo, Robert B. Bentham.

## Abstract

Adaptive metabolic switches are proposed to underlie conversions between cellular states during normal development as well as in cancer evolution, where they represent important therapeutic targets. However, the full spectrum, characteristics and regulation of existing metabolic switches are unknown. We propose that metabolic switches can be recognised by locating large alternating gene expression patterns and associate them with specific metabolic states. We developed a method to identify interspersed genesets by massive correlated biclustering (MCbiclust) and to predict their metabolic wiring. Testing the method on major breast cancer transcriptome datasets we discovered a series of gene sets with switch-like behaviour, predicting mitochondrial content, activity and central carbon fluxes in tumours associated with different switch positions. The predictions were experimentally validated by bioenergetic profiling and metabolic flux analysis of ^13^C-labelled substrates and were ultimately extended by geneset analysis to link metabolic alterations to cellular states, thus predicting tumour pathology, prognosis and chemosensitivity. The method is applicable to any large and heterogeneous transcriptome dataset to discover metabolic and associated pathophysiological states.

**Statement of significance:** We present a novel method to identify the transcriptomic signatures of metabolic switches underlying divergent routes of cellular transformation. We illustrate the power of the method by stratifying breast cancer into metabolic subtypes, predicting their biology, architecture and clinical outcome.
