## Supplementary material for "Discovery of multi-state gene cluster switches determining the adaptive mitochondrial and metabolic landscape of breast cancer": Table S5

### Sheet: Kegg.Top
			Intersection					Ratio
	Term Size		MB1.UF.Top	MB2.UF.Top	MB1.LF.Top	MB2.LF.Top		MB1.UF.Top	MB2.UF.Top	MB1.LF.Top	MB2.LF.Top	Order
Fatty acid degradation	39		6	2	4	1		0.153846	0.0512821	0.102564	0.025641	0.0052597
Fatty acid biosynthesis	17		4	1	2	1		0.235294	0.0588235	0.117647	0.0588235	0.00692042
Purine metabolism	101		16	19	17	11		0.158416	0.188119	0.168317	0.108911	0.0114695
Alanine, aspartate and glutamate metabolism	31		6	3	5	1		0.193548	0.0967742	0.16129	0.0322581	0.0135276
Glycine, serine and threonine metabolism	36		5	6	2	3		0.138889	0.166667	0.0555556	0.0833333	0.0185185
Fatty acid metabolism	49		13	4	4			0.265306	0.0816327	0.0816327	0	0.0216576
Glutathione metabolism	47		10	8	5	3		0.212766	0.170213	0.106383	0.0638298	0.0294251
Glycolysis / Gluconeogenesis	62		14	9	2	3		0.225806	0.145161	0.0322581	0.0483871	0.0312175
Pyruvate metabolism	46		8	11	3	3		0.173913	0.23913	0.0652174	0.0652174	0.0373346
Fatty acid elongation	20		5	3	2			0.25	0.15	0.1	0	0.0375
One carbon pool by folate	16		4	5	2	2		0.25	0.3125	0.125	0.125	0.0625
Nucleotide metabolism	66		23	15	9	5		0.348485	0.227273	0.136364	0.0757576	0.0688705
Pentose phosphate pathway	26		5	10	2	1		0.192308	0.384615	0.0769231	0.0384615	0.0710059
Biosynthesis of amino acids	68		18	19	4	2		0.264706	0.279412	0.0588235	0.0294118	0.0722318
Oxidative phosphorylation	100		29	27	3	2		0.29	0.27	0.03	0.02	0.0777
Pyrimidine metabolism	47		19	12	7	3		0.404255	0.255319	0.148936	0.0638298	0.0937076
Citrate cycle (TCA cycle)	29		10	18				0.344828	0.62069	0	0	0.214031

### Sheet: Kegg.Unique
			Intersection			Ratio
	Term Size		MB1.UF.Unique	MB2.UF.Unique		MB1.UF.Unique	MB2.UF.Unique	Delta
Fatty acid biosynthesis	17		2			0.117647	0	-0.117647
Pyrimidine metabolism	47		5	1		0.106383	0.0212766	-0.0851064
Fatty acid metabolism	49		4			0.0816327	0	-0.0816327
Oxidative phosphorylation	100		9	2		0.09	0.02	-0.07
Glutathione metabolism	47		5	2		0.106383	0.0425532	-0.0638298
Fatty acid elongation	20		1			0.05	0	-0.05
Citrate cycle (TCA cycle)	29		2	1		0.0689655	0.0344828	-0.0344828
Nucleotide metabolism	66		5	3		0.0757576	0.0454545	-0.030303
Fatty acid degradation	39		1			0.025641	0	-0.025641
Alanine, aspartate and glutamate metabolism	31		2	2		0.0645161	0.0645161	0
Glycine, serine and threonine metabolism	36		2	2		0.0555556	0.0555556	0
Glycolysis / Gluconeogenesis	62		4	4		0.0645161	0.0645161	0
One carbon pool by folate	16					0	0	0
Pyruvate metabolism	46		3	3		0.0652174	0.0652174	0
Biosynthesis of amino acids	68		3	4		0.0441176	0.0588235	0.0147059
Purine metabolism	101		3	6		0.029703	0.0594059	0.029703
Pentose phosphate pathway	26		2	4		0.0769231	0.153846	0.0769231

### Sheet: Mitocarta.Top
			Intersection					Ratio
	Term Size		MB1.UF.Top	MB2.UF.Top	MB1.LF.Top	MB2.LF.Top		MB1.UF.Top	MB2.UF.Top	MB1.LF.Top	MB2.LF.Top	Order
Creatine metabolism	4		1		1	2		0.25	0	0.25	0.5	-0.125
Detoxification	51		5	5	7	5		0.0980392	0.0980392	0.137255	0.0980392	-0.00384468
Glutamate metabolism	8		1		2			0.125	0	0.25	0	0
ROS and glutathione metabolism	27		5	5	5	3		0.185185	0.185185	0.185185	0.111111	0.0137174
Glycine metabolism	15		2	4	1	1		0.133333	0.266667	0.0666667	0.0666667	0.0311111
Lipid metabolism	123		23	23	10	5		0.186992	0.186992	0.0813008	0.0406504	0.031661
OXPHOSsubunits	102		19	22	2	1		0.186275	0.215686	0.0196078	0.00980392	0.0399846
Cardiolipin synthesis	16		4	4	4	1		0.25	0.25	0.25	0.0625	0.046875
Carbohydrate metabolism	73		20	15	7	2		0.273973	0.205479	0.0958904	0.0273973	0.0536686
Pyruvate metabolism	16		4	5	2	1		0.25	0.3125	0.125	0.0625	0.0703125
TCA cycle	20		7	6	1			0.35	0.3	0.05	0	0.105
Protein import, sorting and homeostasis	86		25	35	1	1		0.290698	0.406977	0.0116279	0.0116279	0.118172
Mitochondrial central dogma	231		84	87	5	3		0.363636	0.376623	0.021645	0.012987	0.136673
Translation	155		58	62	3	2		0.374194	0.4	0.0193548	0.0129032	0.149428
Mitochondrial ribosome	83		36	43	2	1		0.433735	0.518072	0.0240964	0.0120482	0.224416
Malate aspartate shuttle	6		3	3	1			0.5	0.5	0.166667	0	0.25

### Sheet: Mitocarta.Unique
			Intersection			Ratio
	Term Size		MB1.UF.Unique	MB2.UF.Unique		MB1.UF.Top	MB2.UF.Top	Delta
ROS and glutathione metabolism	27		3	1		0.111111	0.037037	-0.0740741
Detoxification	51		3	1		0.0588235	0.0196078	-0.0392157
Nucleotide metabolism	39		2	1		0.0512821	0.025641	-0.025641
Lipid metabolism	123		6	4		0.0487805	0.0325203	-0.0162602
Carbohydrate metabolism	73		4	3		0.0547945	0.0410959	-0.0136986
OXPHOSsubunits	102		3	2		0.0294118	0.0196078	-0.00980392
Mitochondrial central dogma	231		10	8		0.04329	0.034632	-0.00865801
Translation	155		8	7		0.0516129	0.0451613	-0.00645161
Cardiolipin synthesis	16		1	1		0.0625	0.0625	0
Creatine metabolism	4					0	0	0
Glutamate metabolism	8					0	0	0
Malate aspartate shuttle	6					0	0	0
Mitochondrial ribosome	83		4	5		0.0481928	0.060241	0.0120482
Protein import, sorting and homeostasis	86		3	5		0.0348837	0.0581395	0.0232558
TCA cycle	20			1		0	0.05	0.05
Pyruvate metabolism	16			1		0	0.0625	0.0625
Glycine metabolism	15		1	3		0.0666667	0.2	0.133333
