## Supplementary material for "Discovery of multi-state gene cluster switches determining the adaptive mitochondrial and metabolic landscape of breast cancer": Table S6

### Sheet: temp
paradigm concepts	Pcluster
MYC/Max_(complex)	P1
MIR17_(miRNA)	P1
MIR429_(miRNA)	P1
MIR9-3_(miRNA)	P1
MIR338_(miRNA)	P1
MIR141_(miRNA)	P1
MIR200A_(miRNA)	P1
MYC	P1
MYC/Max/TRRAP/TIP60/TIP49A/TIP49B/BAF53_(complex)	P1
Myc/Max_heterodimer_(complex)	P1
CDCA7	P1
MYC/Max/P-TEFb_(complex)	P1
TAF4B	P1
RCC1	P1
FOXM1	P2
E2F1/DP_(complex)	P2
E2F1	P2
MYB	P2
Cell_cycle_promoting_E2Fs_(family)	P2
E2F-1/DP-1_(complex)	P2
5_8_S_rRNA_(rna)	P2
RBL1	P2
E2F3	P2
E2F1-3_(family)	P2
E2F3/DP_(complex)	P2
E2F2	P2
XBP1-2	P2
DP-1_E2F1_complex_(complex)	P2
E2F1-3/DP_(complex)	P2
E2F3/DP/TFE3_(complex)	P2
ribosome_biogenesis_(abstract)	P2
NEK2	P2
CCNB2	P2
CENPF	P2
CCNA2	P2
phospho-E2F1/E2F3_(family)	P2
E2F1/E2F3_(family)	P2
E2F-1/p107_(complex)	P2
SKP2	P2
CDK1	P2
CCNB1	P2
RANBP1	P2
TK1	P2
E2F1/DP/TopBP1_(complex)	P2
E2F4/DP2/p107-p130_(complex)	P2
CDC6	P2
DP_(family)	P2
CKS1B	P2
MYBL2	P2
MCM4	P2
ATF6	P2
Cyclin_B_(family)	P2
Cyclin_B1/2_(family)	P2
AURKB	P2
H2AFZ	P2
Myb/CYP-40_(complex)	P2
PCNA	P2
FOXA2	P3
FOXA3	P3
FOXA1	P3
FOXA2-3_(family)	P3
FOXA_(family)	P3
FOXA1-2_(family)	P3
DLEU1_(rna)	P4
DLEU2_(rna)	P4
MIR26A2_(miRNA)	P4
MIR26B_(miRNA)	P4
MIR23B_(miRNA)	P4
MIR26A1_(miRNA)	P4
MIRLET7G_(miRNA)	P4
MIR22_(miRNA)	P4
MIR146A_(miRNA)	P4
E2/ERA_(dimer)/AIB1_(complex)	P4
E2/ERA_(dimer)_(complex)	P4
ESR1	P4
ATF2_(dimer)/ER_alpha_(complex)	P4
Estrogen/Estrogen/ER_alpha/ER_alpha_(complex)	P4
E2/ERA_(complex)	P4
JUN/FOS_(complex)	P5
JUN	P5
JUN/ATF2_(complex)	P5
NOTCH4_(rna)	P5
FOS	P5
JUN_(dimer)_(complex)	P5
AP1_(complex)	P5
JUN/FOS/NFAT1-c-4_(complex)	P5
JUN/JUN-FOS_(complex)	P5
ERK1-2_(family)	P5
macrophage_activation_(abstract)	P5
endothelial_cell_morphogenesis_(abstract)	P5
regulation_of_vascular_smooth_muscle_contraction_(abstract)	P5
platelet_activating_factor_biosynthetic_process_(abstract)	P5
JUN-FOS_(family)	P5
ATF2/c-Jun_(complex)	P5
AP-1(cJun_cFos)_phosphorylated_(complex)	P5
c-JUN/ATF-2_(complex)	P5
AP-1_heterodimer_(complex)	P5
JUN/FOS/ER_alpha_(complex)	P5
ATF2/JUN_(complex)	P5
AP-1_heterodimer_phosphorylated_(complex)	P5
JUN/FOS/NFAT1_(complex)	P5
NFAT1/JUN/FOS_(complex)	P5
ATF2/JUN/ER_alpha_(complex)	P5
natural_killer_cell_mediated_cytotoxicity_(abstract)	P5
E2/ERA_(dimer)/JUN_(complex)	P5
MAPK1	P5
cortisol/GR_alpha_(monomer)/JUN/FOS_(complex)	P5
EGR1	P5
Nrf2/bZip_(complex)	P5
cell_cycle_(abstract)	P5
Fra2/JUN_(complex)	P5
ERM/c-JUN_(complex)	P5
JUN/ATF3_(complex)	P5
positive_regulation_of_axon_extension_(abstract)	P5
bZip_(family)	P5
MAPK3	P5
JUN/JUN-FOS/JAB1_(complex)	P5
DUSP1	P5
JUN/FOS/TCF4/beta_catenin_(complex)	P5
JUN/FOSB_(complex)	P5
JUN/JUN-FOS/BAG1_(complex)	P5
regulation_of_cell_cycle_(abstract)	P5
ERK1-2/ELK1_(complex)	P5
JUN/FOS/RACO-1_(complex)	P5
TAp63g_(tetramer)_(complex)	P6
dNp63a_(tetramer)_(complex)	P6
TP63-5	P6
TP63	P6
TAp63a_(tetramer)_(complex)	P6
TP63-2	P6
MIR130B_(miRNA)	P6
TAp63g_(tetramer)/SP1_(complex)	P6
p53_(tetramer)_(complex)	P7
PPARA_RXRA_Coactivator_Complex_(complex)	P7
HIF1A/ARNT_(complex)	P7
ETS1	P7
LEF1/beta_catenin_(complex)	P7
STAT6_(dimer)_(complex)	P7
NFATC2	P7
anoikis_(abstract)	P7
Cytokine_(rna)	P7
STAT6	P7
ATF2	P7
TCF4E/beta_catenin_(complex)	P7
HIF2A/ARNT_(complex)	P7
p-ARNTL_p-CLOCK/NPAS2_DNA_(complex)	P7
STAT6/STAT6_(complex)	P7
TCF4/beta_catenin_(complex)	P7
HIF1A	P7
cortisol/GR_alpha_(monomer)_(complex)	P7
NFAT1_(cleaved)_(family)	P7
LEF1/beta_catenin/PITX2_(complex)	P7
NR3C1	P7
CD40LG	P7
PRDM1	P7
cortisol/GR_alpha_(dimer)_(complex)	P7
LEF1	P7
LEF1/beta_catenin/CDX1_(complex)	P7
STAT6/STAT6_(cleaved)_(complex)	P7
cortisol/glucocorticoid_receptor/cortisol/glucocorticoid_receptor_(complex)	P7
STAT6_(dimer)/ETS1_(complex)	P7
beta-catenin/LEF1_(complex)	P7
SP1	P7
NFAT1-c-4_(family)	P7
TGFB2	P7
EGR2	P7
SRF(dimer)/MAL(dimer)_(complex)	P7
HIF-1-alpha/ARNT_(complex)	P7
SERPINE1	P7
IL12/IL12R/TYK2/JAK2_(complex)	P8
IL23/IL23R/JAK2/TYK2_(complex)	P8
STAT4_(dimer)_(complex)	P8
positive_regulation_of_humoral_immune_response_(abstract)	P8
keratinocyte_proliferation_(abstract)	P8
positive_regulation_of_chronic_inflammatory_response_(abstract)	P8
DNA_damage_(abstract)	P8
STAT5_(dimer)_(complex)	P8
MIR34A_(miRNA)	P8
APOBEC3G_(family)	P8
APOBEC3G	P8
SPI1	P8
CD4-positive_CD25-positive_alpha-beta_regulatory_T_cell_lineage_commitment_(abstract)	P8
NFAT1/FOXP3_(complex)	P8
STAT4	P8
STAT5A	P8
APOBEC3G-3	P8
IL12RB1	P8
T-helper_1_cell_differentiation_(abstract)	P8
JAK2	P8
IL23R	P8
IL-12/IL-12R_(complex)	P8
IRF1	P8
TYK2	P8
IL-12R_(complex)	P8
IL12B	P8
STAT4_(dimer)/JUN_(complex)	P8
IL23/IL23R/JAK2/TYK2/SOCS3_(complex)	P8
IL12/IL12R/TYK2/JAK2/SOCS1_(complex)	P8
IFNG	P8
FOXP3	P8
CCL4	P8
IL12/IL12R/TYK2/JAK2/SPHK2_(complex)	P8
IL12Rbeta1/TYK2_(complex)	P8
TBX21	P8
GZMA	P8
IL23R/JAK2_(complex)	P8
Nmi/STAT5_(complex)	P8
EOMES	P8
positive_regulation_of_T_cell_mediated_cytotoxicity_(abstract)	P8
T_cell_proliferation_(abstract)	P8
CD3E	P8
CCL2	P8
IL-12R/TYK2/JAK2_(complex)	P8
IL12RB2	P8
IL2RA	P8
IL-12/IL-12R/TYK2/JAK2_(complex)	P8
GZMB	P8
regulation_of_isotype_switching_to_IgG_isotypes_(abstract)	P8
IL12Rbeta2/JAK2_(complex)	P8
IL18RAP	P8
PRF1	P8
positive_regulation_of_natural_killer_cell_mediated_cytotoxicity_(abstract)	P8
TNF	P8
CEBPB	P9
Fra1/JUN_(complex)	P9
FOSL1	P9
NFKBIB	P9
CEBPB_(dimer)_(complex)	P9
ATF4	P9
MYC/Max/MIZ-1_(complex)	P9
ZBTB17	P9
TP53	P9
osteoclast_differentiation_(abstract)	P9
NFKBIA	P9
RELA/p50_(complex)	P9
negative_regulation_of_DNA_binding_(abstract)	P9
TERF2	P10
EDC4	P10
ATP6V0D1	P10
POLR2C	P10
GATA1	P11
HES1	P11
HES7	P11
Myb/GATA1_(complex)	P11
TAp73a_(tetramer)_(complex)	P11
HNF1A	P11
HES1/Myb_(complex)	P11
SREBP_(family)	P11
SREBF2	P11
NCOR2	P11
