## Supplementary material for "Discovery of multi-state gene cluster switches determining the adaptive mitochondrial and metabolic landscape of breast cancer": Table S7

### Sheet: CCLE_RNASeq_scores
Cell_line	MB1_forks	MB1.bc.CCLE	MB1.bc.CCLE.p	MB2.bc.CCLE	MB2.bc.CCLE.p	MB3.bc.CCLE	MB3.bc.CCLE.p	MB1.bc.gsva.CCLE.1	MB1.bc.gsva.CCLE.2	MB1.bc.gsva.CCLE.sum	MB1.bc.ssgsea.CCLE.1	MB1.bc.ssgsea.CCLE.2	MB1.bc.ssgsea.CCLE.sum	MB2.bc.gsva.CCLE.1	MB2.bc.gsva.CCLE.2	MB2.bc.gsva.CCLE.sum	MB2.bc.ssgsea.CCLE.1	MB2.bc.ssgsea.CCLE.2	MB2.bc.ssgsea.CCLE.sum	MB3.bc.gsva.CCLE.1	MB3.bc.gsva.CCLE.2	MB3.bc.gsva.CCLE.sum	MB3.bc.ssgsea.CCLE.1	MB3.bc.ssgsea.CCLE.2	MB3.bc.ssgsea.CCLE.sum
AU565	-	9.1	0.0610785	18.9796	2.68857e-06	4.69388	1	0.116982	-0.26225	0.189616	0.115737	0.0247647	0.0454861	0.345272	0.180749	0.0822616	0.516764	0.441925	0.0374196	0.317765	0.298885	0.00943985	0.544617	0.455761	0.0444281
BT20	-	2.5	0.162676	14.6939	1	-4.4898	1	-0.132656	-0.0972709	-0.0176925	-0.0320491	0.222041	-0.127045	-0.0295804	-0.204579	0.0874995	0.0217626	0.0274631	-0.00285027	-0.0923253	-0.0621932	-0.015066	-0.0136511	0.0655455	-0.0395983
BT474	-	10.5	4.0561e-05	7.34694	0.0277375	2.04082	1	0.217589	-0.354121	0.285855	0.188554	-0.132074	0.160314	0.268619	0.210366	0.0291262	0.417285	0.521209	-0.0519617	0.253689	0.257712	-0.00201133	0.475998	0.419422	0.0282879
BT483	-	-1.7	0.0161019	-8.16327	3.92144e-07	6.12245	1	-0.236674	-0.294412	0.028869	-0.0674289	0.0851286	-0.0762787	-0.331423	0.0673961	-0.19941	-0.243172	0.323334	-0.283253	-0.150736	-0.30689	0.0780769	0.0144101	-0.196645	0.105527
BT549	-	-6.1	0.000738015	15.7143	0.00752081	-8.36735	0.0475771	-0.0794206	0.431625	-0.255523	0.005366	0.490484	-0.242559	0.158203	-0.223973	0.191088	0.229014	-0.0234998	0.126257	-0.0721785	0.197861	-0.13502	0.0315618	0.309986	-0.139212
CAL120	-	-6.9	0.020627	10.2041	0.0146244	-7.34694	0.266741	-0.0676323	0.30958	-0.188606	0.0111985	0.375825	-0.182313	0.232012	0.074395	0.0788086	0.339848	0.339403	0.000222183	0.0549397	0.314535	-0.129797	0.202242	0.492533	-0.145145
CAL148	-	13.9	6.2395e-05	12.449	0.0247362	8.77551	0.10186	0.175335	-0.35172	0.263528	0.123183	-0.012973	0.0680781	0.17288	-0.025534	0.0992072	0.227448	0.19246	0.017494	0.192177	0.0308016	0.0806878	0.287803	0.145891	0.0709559
CAL51	-	-2.3	3.64857e-12	10.4082	0.0128845	1.02041	1	-0.315526	0.286069	-0.300797	-0.155956	0.492445	-0.3242	-0.148456	0.0544623	-0.101459	-0.149632	0.337345	-0.243489	-0.0984611	-0.0749998	-0.0117307	-0.0557974	0.0297475	-0.0427725
CAL851	-	-36.5	2.04561e-15	-30.4082	0.139695	-7.95918	0.408762	-0.141616	0.42039	-0.281003	0.0483656	0.360283	-0.155959	-0.0859561	-0.175346	0.0446949	0.202288	0.0565524	0.0728679	-0.228578	0.041687	-0.135133	0.0206104	0.320887	-0.150138
CAMA1	-	22.3	3.30499e-06	9.18367	1	12.449	0.00264604	0.0650246	-0.37534	0.220182	0.0492958	-0.0251198	0.0372078	-0.0301003	0.112343	-0.0712214	0.029731	0.369657	-0.169963	0.157892	-0.158829	0.158361	0.241089	-0.0087747	0.124932
DU4475	-	-3.3	0.617761	-2.65306	1	-3.46939	1	-0.0491362	-0.127759	0.0393113	0.0216626	0.116341	-0.047339	-0.0707516	-0.127506	0.028377	0.0651528	0.0651426	5.08297e-06	-0.104153	-0.0594305	-0.0223612	0.0412328	0.0943969	-0.026582
EFM192A	-	15.3	1.25677e-12	-4.08163	1	0.408163	1	0.185605	-0.272683	0.229144	0.213421	-0.0744852	0.143953	0.0793075	0.248098	-0.0843951	0.270194	0.563526	-0.146666	0.181725	0.08513	0.0482977	0.378105	0.325904	0.0261005
EFM19	-	-7.7	0.216799	-11.6327	0.0905282	0.612245	1	-0.111667	-0.1258	0.00706631	0.0267052	0.1003	-0.0367973	-0.0588877	-0.0365541	-0.0111668	0.0688014	0.269234	-0.100216	-0.0917126	-0.0143654	-0.0386736	0.0964602	0.155978	-0.0297587
HCC1143	LF	2.1	0.00473995	-3.06122	6.89477e-08	1.42857	1	-0.00137886	0.245101	-0.12324	0.0201396	0.426003	-0.202932	-0.326331	-0.283796	-0.0212677	-0.316556	-0.0821483	-0.117204	-0.328085	-0.320234	-0.00392532	-0.261532	-0.248958	-0.00628726
HCC1187	-	-19.3	4.12832e-19	-2.2449	0.0864516	-3.87755	1	-0.363601	0.291926	-0.327764	-0.176362	0.417031	-0.296697	-0.32477	-0.422584	0.0489068	-0.227908	-0.340076	0.0560841	-0.36563	-0.33039	-0.0176197	-0.320776	-0.189817	-0.0654796
HCC1395	-	-3.5	0.000738015	4.08163	0.80234	-1.63265	1	-0.0353374	0.369646	-0.202491	0.0173438	0.486081	-0.234369	-0.0650852	-0.0560083	-0.00453843	0.00894133	0.136941	-0.0639999	-0.0676963	-0.0630403	-0.00232802	0.019469	0.0701751	-0.0253531
HCC1419	-	14.1	1.40249e-05	-6.12245	0.0864516	2.44898	1	0.233116	-0.385818	0.309467	0.16679	-0.105545	0.136168	0.0029676	0.257209	-0.127121	0.128757	0.567839	-0.219541	0.0984351	0.063832	0.0173016	0.247585	0.257434	-0.00492469
HCC1428	-	29.1	0	10	1	-0.204082	1	0.36041	-0.305703	0.333057	0.277293	0.0204228	0.128435	-0.0493319	-0.143388	0.0470282	0.00855672	0.0571524	-0.0242978	-0.0828511	-0.0767887	-0.00303123	0.0409503	0.00219055	0.0193799
HCC1500	-	23.3	3.65539e-06	12.8571	1	-1.42857	1	0.151482	-0.436745	0.294114	0.0944363	-0.108113	0.101274	0.0459643	0.0560439	-0.00503981	0.0948361	0.331057	-0.11811	-0.00384436	0.102003	-0.0529237	0.0966996	0.228651	-0.0659756
HCC1569	-	6.1	0.806268	20.4082	7.64114e-05	-1.22449	1	0.119766	0.133096	-0.00666515	0.0780389	0.325235	-0.123598	0.133426	-0.315618	0.224522	0.261732	-0.116403	0.189067	0.0204728	-0.0110709	0.0157719	0.161082	0.180486	-0.00970202
HCC1599	-	5.9	0.0270579	13.4694	5.17418e-06	-3.67347	1	0.18155	-0.18555	0.18355	0.146735	0.045491	0.0506218	0.199386	-0.32686	0.263123	0.361378	-0.183775	0.272577	0.00418599	0.0830684	-0.0394412	0.15634	0.31258	-0.0781201
HCC1806	-	-36.5	1.25068e-18	-37.551	1.28481e-08	-3.26531	1	-0.317314	0.481607	-0.39946	-0.0748341	0.441828	-0.258331	-0.380679	-0.00468224	-0.187998	-0.222374	0.144063	-0.183219	-0.279427	-0.319679	0.0201261	-0.101176	-0.146537	0.0226807
HCC1937	-	11.9	0.806268	14.0816	1	3.06122	1	0.128834	-0.0466683	0.0877513	0.0661603	0.235549	-0.0846946	0.0400566	-0.0966617	0.0683591	0.0674964	0.192347	-0.0624255	-0.00377776	0.00705416	-0.00541596	0.0899618	0.115983	-0.0130108
HCC1954	-	16.1	0.617761	21.4286	0.883706	-7.95918	0.0167687	0.0911416	-0.122042	0.106592	0.0609027	0.244061	-0.0915791	0.0817182	-0.113621	0.0976696	0.101801	0.065314	0.0182435	-0.0533265	0.124907	-0.0891168	-0.0310311	0.225841	-0.128436
HCC202	-	23.7	5.68989e-13	3.06122	1	14.0816	0.000199925	0.357895	-0.411536	0.384715	0.247786	-0.164495	0.20614	-0.014364	0.0475483	-0.0309561	0.0727154	0.323045	-0.125165	0.16396	-0.181134	0.172547	0.300334	-0.0424494	0.171392
HCC2157	-	7.5	0.0004181	14.6939	1.66113e-09	4.89796	1	0.279911	-0.130416	0.205163	0.193174	0.0890415	0.0520664	0.322142	-0.122041	0.222091	0.515352	0.140659	0.187346	0.272635	0.167522	0.0525568	0.488087	0.357131	0.0654784
HCC2218	-	0.7	1.0602e-11	-12.0408	0.0226838	1.42857	1	0.264289	-0.308729	0.286509	0.28084	-0.176993	0.228917	0.300315	0.189032	0.0556419	0.563065	0.51942	0.0218226	0.269884	0.284575	-0.00734554	0.561196	0.552559	0.0043184
HCC38	-	9.1	0.0561637	5.10204	3.92144e-07	-2.2449	1	-0.104483	0.20883	-0.156656	-0.0367971	0.467689	-0.252243	-0.342376	-0.306084	-0.0181461	-0.348238	-0.0736735	-0.137282	-0.35205	-0.305901	-0.0230748	-0.372736	-0.171962	-0.100387
HCC70	-	-14.1	6.37347e-16	-1.63265	0.00219173	-7.34694	0.0819217	-0.319169	0.137644	-0.228406	-0.139765	0.350805	-0.245285	-0.204598	-0.293017	0.0442099	-0.123042	-0.0200808	-0.0514806	-0.307004	-0.11993	-0.0935371	-0.208942	0.023112	-0.116027
HDQP1	-	-42.5	6.02632e-33	-38.3673	1.73475e-11	-5.71429	1	-0.455304	0.490449	-0.472876	-0.227547	0.437907	-0.332727	-0.360561	0.0398862	-0.200223	-0.226215	0.200394	-0.213304	-0.287836	-0.268057	-0.00988949	-0.147295	-0.0678916	-0.0397016
HMC18	-	2.5	0.00452118	6.93878	3.11626e-06	-1.63265	1	0.262345	0.0412438	0.110551	0.206262	0.181223	0.0125195	0.377714	0.0709227	0.153396	0.616192	0.379971	0.11811	0.321431	0.313365	0.00403282	0.550505	0.572672	-0.0110836
HMEL	-	-37.1	2.40799e-47	-21.0204	9.05805e-13	1.02041	1	-0.541123	0.483358	-0.51224	-0.344035	0.53335	-0.438693	-0.379684	0.0939957	-0.23684	-0.326611	0.263284	-0.294948	-0.263412	-0.320599	0.0285935	-0.126598	-0.201119	0.0372604
HS578T	LF	-41.3	9.1576e-47	-14.6939	0.000749242	-4.4898	1	-0.446479	0.614455	-0.530467	-0.246667	0.655965	-0.451316	-0.279168	-0.0469896	-0.116089	-0.115473	0.0979935	-0.106733	-0.259278	-0.20801	-0.0256336	-0.103088	-0.00944522	-0.0468216
JIMT1	-	3.9	0.617761	6.93878	0.286332	2.44898	1	0.168735	0.288575	-0.0599201	0.117699	0.416674	-0.149488	0.0404486	-0.160012	0.10023	0.153506	0.0819166	0.0357945	-0.00339731	-0.00622743	0.00141506	0.125157	0.149962	-0.0124021
KPL1	-	16.9	3.96202e-08	4.28571	1	11.2245	0.00373544	0.299223	-0.266915	0.283069	0.206377	-0.0668533	0.136615	0.118075	-0.0184708	0.068273	0.210857	0.285361	-0.0372519	0.237106	-0.100051	0.168579	0.392458	0.0487188	0.171869
MCF7	UF	24.1	0	5.91837	0.0761561	2.65306	1	0.372778	-0.454439	0.413609	0.310498	-0.230511	0.270505	0.287329	0.232605	0.0273616	0.434691	0.491324	-0.0283163	0.301475	0.194858	0.0533084	0.483209	0.421391	0.0309091
MDA134VI	-	-2.5	0.0418343	-1.63265	0.0905282	-5.71429	0.660244	-0.281156	-0.380567	0.0497058	-0.104997	-0.073259	-0.015869	-0.0587685	0.180674	-0.119721	0.0297209	0.419212	-0.194745	-0.0691281	0.0728571	-0.0709926	0.0492923	0.234135	-0.0924215
MDA157	-	6.5	0.806268	10.2041	1	-7.34694	0.134307	0.225965	0.315546	-0.0447904	0.160757	0.499959	-0.169601	0.00657131	-0.114385	0.0604781	0.0879142	0.0739125	0.00700085	-0.0919021	0.0575865	-0.0747443	-0.0027055	0.180874	-0.0917895
MDA175VII	-	-18.7	1.39246e-09	-27.7551	5.19995e-15	4.4898	1	-0.361599	-0.0281683	-0.166716	-0.148065	0.0978166	-0.122941	-0.298777	0.302575	-0.300676	-0.194631	0.564898	-0.379764	-0.0887039	-0.214477	0.0628868	0.110709	-0.0756595	0.0931842
MDA231	-	-2.3	0.216799	2.04082	1	-4.89796	1	-0.00293735	0.400078	-0.201508	0.06441	0.477964	-0.206777	-0.0915971	-0.124675	0.016539	0.0464941	0.114322	-0.0339137	-0.203501	0.0124365	-0.107969	-0.033815	0.171008	-0.102411
MDA361	-	24.9	0.00014539	16.5306	1	10.8163	0.0163115	0.428574	-0.19259	0.310582	0.272689	0.240007	0.0163411	0.0667536	0.0584682	0.00414268	0.0483051	0.292107	-0.121901	0.215969	-0.0884645	0.152217	0.235768	-0.0209472	0.128357
MDA415	-	-19.5	5.11479e-09	-13.4694	0.0353118	0.816327	1	-0.364808	0.0441564	-0.204482	-0.150725	0.119129	-0.134927	-0.0105139	0.346355	-0.178434	0.15142	0.634392	-0.241486	0.168538	0.0157821	0.076378	0.327388	0.245444	0.0409722
MDA436	LF	-12.1	8.59835e-11	21.0204	2.17617e-05	-3.87755	1	-0.181402	0.160104	-0.170753	-0.0691952	0.389697	-0.229446	0.356348	0.00400793	0.17617	0.476234	0.219112	0.128561	0.207285	0.346156	-0.0694354	0.306825	0.529756	-0.111466
MDA453	-	28.9	0	13.4694	0.000150828	10.2041	0.0128643	0.43055	-0.408458	0.419504	0.35925	-0.128309	0.243779	0.243579	0.153918	0.0448304	0.398516	0.449558	-0.0255206	0.321832	0.0783516	0.12174	0.545232	0.269081	0.138075
MDA468	-	0.7	0.0536928	14.0816	0.968753	-4.69388	1	-0.135866	0.0237986	-0.0798322	-0.0274749	0.258139	-0.142807	0.0217107	-0.287545	0.154628	0.0790926	-0.0919546	0.0855236	-0.128175	0.0363696	-0.0822723	-0.0519858	0.130986	-0.091486
SKBR3	-	7.7	3.72863e-07	9.59184	3.29853e-08	6.32653	0.299835	0.227163	-0.207268	0.217215	0.219145	-0.081501	0.150323	0.331851	0.130012	0.100919	0.577238	0.406579	0.0853294	0.335414	0.195584	0.0699148	0.627264	0.439265	0.0939996
T47D	UF	16.9	1.12735e-08	-9.79592	0.00149768	6.12245	0.636916	0.238117	-0.312566	0.275341	0.166719	-0.0308925	0.098806	-0.0705981	0.340518	-0.205558	0.0616313	0.651762	-0.295065	0.11977	-0.0188361	0.0693032	0.294782	0.158053	0.0683645
UACC812	-	-10.5	0.806268	-29.7959	1.93908e-08	7.7551	0.0410042	-0.0185176	0.0514522	-0.0349849	0.0728707	0.0252645	0.0238031	-0.269287	0.166016	-0.217651	-0.0840418	0.364914	-0.224478	-0.040418	-0.283848	0.121715	0.183577	-0.12157	0.152573
UACC893	-	5.3	0.130297	14.0816	5.34146e-06	-7.55102	0.263247	0.0509336	-0.353548	0.202241	0.0973139	-0.0873626	0.0923383	0.304227	0.029775	0.137226	0.483687	0.333119	0.0752842	0.16776	0.315926	-0.074083	0.348906	0.557439	-0.104266
ZR751	-	17.7	0.00220668	13.0612	1	-2.04082	1	0.153308	-0.334435	0.243871	0.126727	-0.0589905	0.0928585	0.112131	0.176527	-0.0321977	0.164804	0.411216	-0.123206	0.013384	0.23962	-0.113118	0.135531	0.340979	-0.102724
ZR7530	-	-12.9	0.0418343	-24.6939	1.82252e-07	-3.06122	1	-0.0863716	0.050883	-0.0686273	0.0307266	0.106728	-0.0380007	-0.179683	0.31374	-0.246711	0.00489097	0.614495	-0.304802	-0.0940529	0.0114502	-0.0527515	0.139756	0.218586	-0.0394147
